# Philympics 2021: Prophage Predictions Perplex Programs

**DOI:** 10.1101/2021.06.03.446868

**Authors:** Michael J. Roach, Katelyn McNair, Sarah K. Giles, Laura Inglis, Evan Pargin, Simon Roux, Przemysław Decewicz, Robert A. Edwards

## Abstract

Most bacterial genomes contain integrated bacteriophages—prophages—in various states of decay. Many are active and able to excise from the genome and replicate, while others are cryptic prophages, remnants of their former selves. Over the last two decades, many computational tools have been developed to identify the prophage components of bacterial genomes, and it is a particularly active area for the application of machine learning approaches. However, progress is hindered and comparisons thwarted because there are no manually curated bacterial genomes that can be used to test new prophage prediction algorithms.

Here, we present a library of gold-standard bacterial genome annotations that include manually curated prophage annotations, and a computational framework to compare the predictions from different algorithms. We use this suite to compare all extant stand-alone prophage prediction algorithms to identify their strengths and weaknesses.

We provide a FAIR dataset for prophage identification, and demonstrate the accuracy, precision, recall, and f_1_ score from the analysis of seven different algorithms for the prediction of prophages. We discuss caveats and concerns in this analysis and how those concerns may be mitigated.
