## Supplemental Tables for "Philympics 2021: Prophage Predictions Perplex Programs"

### Sheet: Table S1
Table S1. Genomes provided in the gold-standard library with manually curated prophages
Genus Species	Number of prophages
Bacillus halodurans C-125	1
Bacillus subtilis subsp. subtilis str. 168	3
Bifidobacterium longum NCC2705	2
Brucella melitensis 16M	2
Caulobacter crescentus CB15	1
Clostridium perfringens str. 13	1
Clostridium tetani E88	3
Deinococcus radiodurans R1	1
Escherichia coli CFT073	5
Escherichia coli K12	3
Escherichia coli O157-H7	15
Escherichia coli O157-H7 EDL933	13
Haemophilus influenzae Rd KW20	2
Lactococcus lactis subsp. lactis Il1403	5
Listeria innocua Clip11262	5
Listeria monocytogenes EGD-e	2
Mesorhizobium loti MAFF303099	3
Mycobacterium tuberculosis CDC1551	2
Mycobacterium tuberculosis H37Rv	2
Neisseria meningitidis MC58	1
Neisseria meningitidis Z2491	2
Pasteurella multocida subsp. multocida str. Pm70	1
Pseudomonas aeruginosa PAO1	2
Pseudomonas putida KT2440	4
Ralstonia solanacearum GMI1000	1
Salmonella enterica subsp. enterica serovar Typhi str. CT18	6
Shewanella oneidensis MR-1	4
Shigella flexneri 2a str. 301	4
Staphylococcus aureus subsp. aureus Mu50	2
Staphylococcus aureus subsp. aureus MW2	2
Streptococcus pyogenes M1 GAS	4
Streptococcus pyogenes MGAS315	6
Streptococcus pyogenes MGAS8232	5
Vibrio cholerae O1 biovar eltor str. N16961	2
Xanthomonas axonopodis pv. citri str. 306	2
Xylella fastidiosa 9a5c	6
Xylella fastidiosa Temecula1	5
Yersinia pestis CO92	3
Yersinia pestis KIM	5

### Sheet: Table S2
Table S2. Prophages identified in the genomes
Genus Species	PP #	Start	End	Number of genes
Bacillus halodurans C-125	1	3617920	3652688	46
Bacillus subtilis subsp. subtilis str. 168	1	1319160	1347690	39
Bacillus subtilis subsp. subtilis str. 168	2	2151329	2285695	196
Bacillus subtilis subsp. subtilis str. 168	3	2667763	2701023	48
Bifidobacterium longum NCC2705	1	466771	483726	27
Bifidobacterium longum NCC2705	2	1813659	1871043	51
Brucella melitensis 16M	1	771326	811054	45
Brucella melitensis 16M	2	1723475	1744212	33
Caulobacter crescentus CB15	1	2986136	3002890	19
Clostridium perfringens str. 13	1	1298199	1334196	43
Clostridium tetani E88	1	1138054	1181236	66
Clostridium tetani E88	2	1663821	1696400	38
Clostridium tetani E88	3	2245647	2281472	63
Deinococcus radiodurans R1	1	518499	547773	31
Escherichia coli CFT073	1	909004	942509	46
Escherichia coli CFT073	2	1328014	1371829	64
Escherichia coli CFT073	3	1377930	1389209	20
Escherichia coli CFT073	4	1397370	1446707	77
Escherichia coli CFT073	5	3018710	3067657	62
Escherichia coli K12	1	564038	585370	33
Escherichia coli K12	2	1197918	1215971	25
Escherichia coli K12	3	1410024	1431108	31
Escherichia coli O157-H7 EDL933	1	300073	323657	32
Escherichia coli O157-H7 EDL933	2	892845	930245	46
Escherichia coli O157-H7 EDL933	3	1250521	1296076	75
Escherichia coli O157-H7 EDL933	4	1330282	1392913	89
Escherichia coli O157-H7 EDL933	5	1626722	1666077	62
Escherichia coli O157-H7 EDL933	6	1678727	1744916	85
Escherichia coli O157-H7 EDL933	7	1897625	1927752	40
Escherichia coli O157-H7 EDL933	8	2116073	2142020	38
Escherichia coli O157-H7 EDL933	9	2146736	2165746	30
Escherichia coli O157-H7 EDL933	10	2282958	2330137	66
Escherichia coli O157-H7 EDL933	11	2668339	2687188	30
Escherichia coli O157-H7 EDL933	12	2746048	2798115	63
Escherichia coli O157-H7 EDL933	13	2965956	3015089	76
Escherichia coli O157-H7	1	891196	929799	46
Escherichia coli O157-H7	2	1161297	1210993	70
Escherichia coli O157-H7	3	1246040	1309141	93
Escherichia coli O157-H7	4	1541626	1585880	64
Escherichia coli O157-H7	5	1594751	1610041	26
Escherichia coli O157-H7	6	1618212	1654040	43
Escherichia coli O157-H7	7	1757549	1801541	54
Escherichia coli O157-H7	8	1921472	1972708	66
Escherichia coli O157-H7	9	2158242	2204277	75
Escherichia coli O157-H7	10	2209505	2254852	67
Escherichia coli O157-H7	11	2593128	2614540	31
Escherichia coli O157-H7	12	2670690	2692656	30
Escherichia coli O157-H7	13	2696725	2707610	22
Escherichia coli O157-H7	14	2896151	2943822	76
Escherichia coli O157-H7	15	5041093	5079593	55
Haemophilus influenzae Rd KW20	1	1496764	1513396	26
Haemophilus influenzae Rd KW20	2	1559375	1593430	50
Lactococcus lactis subsp. lactis Il1403	1	35516	51029	28
Lactococcus lactis subsp. lactis Il1403	2	447236	484226	55
Lactococcus lactis subsp. lactis Il1403	3	502723	517855	26
Lactococcus lactis subsp. lactis Il1403	4	1036642	1072170	61
Lactococcus lactis subsp. lactis Il1403	5	1414112	1457654	58
Listeria innocua Clip11262	1	76209	115716	65
Listeria innocua Clip11262	2	1246563	1294014	72
Listeria innocua Clip11262	3	1713231	1760914	79
Listeria innocua Clip11262	4	2407382	2445882	60
Listeria innocua Clip11262	5	2587880	2626101	60
Listeria monocytogenes EGD-e	1	119740	130652	17
Listeria monocytogenes EGD-e	2	2363709	2402357	63
Mesorhizobium loti MAFF303099	1	310805	347894	51
Mesorhizobium loti MAFF303099	2	6575296	6619480	64
Mesorhizobium loti MAFF303099	3	6975633	7020853	63
Mycobacterium tuberculosis CDC1551	1	2966694	2976116	14
Mycobacterium tuberculosis CDC1551	2	3871193	3880018	14
Mycobacterium tuberculosis H37Rv	1	1779312	1788160	14
Mycobacterium tuberculosis H37Rv	2	2970120	2981328	17
Neisseria meningitidis MC58	1	1099101	1134067	50
Neisseria meningitidis Z2491	1	1207797	1236370	51
Neisseria meningitidis Z2491	2	1769733	1807617	61
Pasteurella multocida subsp. multocida str. Pm70	1	1994906	2009018	16
Pseudomonas aeruginosa PAO1	1	673191	699125	31
Pseudomonas aeruginosa PAO1	2	786074	797251	15
Pseudomonas putida KT2440	1	1738082	1777554	58
Pseudomonas putida KT2440	2	2586633	2626383	44
Pseudomonas putida KT2440	3	3409967	3450966	49
Pseudomonas putida KT2440	4	4372064	4427744	78
Ralstonia solanacearum GMI1000	1	879250	914962	39
Salmonella enterica subsp. enterica serovar Typhi str. CT18	1	36523	63918	26
Salmonella enterica subsp. enterica serovar Typhi str. CT18	2	1008747	1053181	68
Salmonella enterica subsp. enterica serovar Typhi str. CT18	3	1537773	1572904	55
Salmonella enterica subsp. enterica serovar Typhi str. CT18	4	1889471	1933756	61
Salmonella enterica subsp. enterica serovar Typhi str. CT18	5	3515470	3558031	52
Salmonella enterica subsp. enterica serovar Typhi str. CT18	6	4474437	4507377	46
Shewanella oneidensis MR-1	1	669361	703881	43
Shewanella oneidensis MR-1	2	705159	709237	5
Shewanella oneidensis MR-1	3	2788307	2822980	54
Shewanella oneidensis MR-1	4	3075409	3126431	78
Shigella flexneri 2a str. 301	1	238841	251496	12
Shigella flexneri 2a str. 301	2	725857	747117	24
Shigella flexneri 2a str. 301	3	1178175	1189063	19
Shigella flexneri 2a str. 301	4	1920778	1934994	15
Staphylococcus aureus subsp. aureus Mu50	1	917531	961178	73
Staphylococcus aureus subsp. aureus Mu50	2	2083583	2126236	65
Staphylococcus aureus subsp. aureus MW2	1	1531688	1574973	64
Staphylococcus aureus subsp. aureus MW2	2	2046605	2088806	59
Streptococcus pyogenes M1 GAS	1	529631	570469	49
Streptococcus pyogenes M1 GAS	2	778642	820932	63
Streptococcus pyogenes M1 GAS	3	1189734	1222637	51
Streptococcus pyogenes M1 GAS	4	1773458	1787021	21
Streptococcus pyogenes MGAS315	1	749213	787967	60
Streptococcus pyogenes MGAS315	2	977437	1018325	61
Streptococcus pyogenes MGAS315	3	1137743	1171956	55
Streptococcus pyogenes MGAS315	4	1230304	1271926	65
Streptococcus pyogenes MGAS315	5	1313282	1351398	62
Streptococcus pyogenes MGAS315	6	1410725	1450601	53
Streptococcus pyogenes MGAS8232	1	293882	333023	60
Streptococcus pyogenes MGAS8232	2	578093	619077	64
Streptococcus pyogenes MGAS8232	3	1041280	1088102	76
Streptococcus pyogenes MGAS8232	4	1206360	1241505	59
Streptococcus pyogenes MGAS8232	5	1451844	1493521	63
Vibrio cholerae O1 biovar eltor str. N16961	1	1564152	1583196	26
Vibrio cholerae O1 biovar eltor str. N16961	2	1938739	1948112	14
Xanthomonas axonopodis pv. citri str. 306	1	1208132	1228276	28
Xanthomonas axonopodis pv. citri str. 306	2	3093992	3120516	39
Xylella fastidiosa 9a5c	1	487057	528651	62
Xylella fastidiosa 9a5c	2	649115	690919	58
Xylella fastidiosa 9a5c	3	1514347	1541391	46
Xylella fastidiosa 9a5c	4	1585980	1631811	74
Xylella fastidiosa 9a5c	5	2006148	2022417	25
Xylella fastidiosa 9a5c	6	2361169	2404589	58
Xylella fastidiosa Temecula1	1	454017	464933	19
Xylella fastidiosa Temecula1	2	1117952	1142680	50
Xylella fastidiosa Temecula1	3	1161143	1218042	75
Xylella fastidiosa Temecula1	4	1287476	1331905	65
Xylella fastidiosa Temecula1	5	2005024	2020607	25
Yersinia pestis CO92	1	2022	55421	66
Yersinia pestis CO92	2	1392937	1413073	24
Yersinia pestis CO92	3	2363016	2403285	54
Yersinia pestis KIM	1	16215	46449	31
Yersinia pestis KIM	2	2022	31441	30
Yersinia pestis KIM	3	40132	55486	23
Yersinia pestis KIM	4	2415700	2456494	55
Yersinia pestis KIM	5	3234759	3254854	24

### Sheet: Table S3
Table S3. Mean metrics for each tool as measured from our gold-standard set of genomes.
Tool	Accuracy	Precision	Recall	f1 score
DBSCAN-SWA	0.72	0.3	0.72	0.33
Phage Finder	0.95	0.76	0.35	0.43
PhageBoost	0.94	0.45	0.7	0.45
Phigaro	0.98	0.82	0.61	0.65
PhiSpy	0.99	0.88	0.87	0.85
VIBRANT	0.99	0.7	0.75	0.72
VirSorter	0.95	0.62	0.27	0.26
VirSorter2	0.95	0.28	0.06	0.05
